# Single-nucleus transcriptome atlas of orbitofrontal cortex in amyotrophic lateral sclerosis with a deep learning-based decoding of alternative polyadenylation mechanisms

**DOI:** 10.1101/2023.12.22.573083

**Authors:** Paul M. McKeever, Aiden M. Sababi, Raghav Sharma, Zhiyu Xu, Shangxi Xiao, Philip McGoldrick, Troy Ketela, Christine Sato, Danielle Moreno, Naomi Visanji, Gabor G. Kovacs, Julia Keith, Lorne Zinman, Ekaterina Rogaeva, Hani Goodarzi, Gary D. Bader, Janice Robertson

**Author notes:** ^⋆^These authors contributed equally. Lead contacts and (Paul M. McKeever, Aiden M. Sababi, Gary D. Bader, Janice Robertson).

## Abstract

Amyotrophic lateral sclerosis (ALS) and frontotemporal lobar degeneration (FTLD) are two age-related and fatal neurodegenerative disorders that lie on a shared disease spectrum. While both disorders involve complex interactions between neuronal and glial cells, the specific cell-type alterations and their contributions to disease pathophysiology remain incompletely understood. Here, we applied single-nucleus RNA sequencing of the orbitofrontal cortex, a region affected in ALS-FTLD, to map cell-type specific transcriptional signatures in C9orf72-related ALS (with and without FTLD) and sporadic ALS cases. Our findings reveal disease- and cell-type-specific transcriptional changes, with neurons exhibiting the most pronounced alterations, primarily affecting mitochondrial function, protein homeostasis, and chromatin remodeling. A comparison with independent datasets from different cortical regions of C9orf72 and sporadic ALS cases showed concordance in several pathways, with neuronal STMN2 and NEFL showing consistent up-regulation between brain regions and disease subtypes. We also interrogated alternative polyadenylation (APA) as an additional layer of transcriptional regulation, demonstrating that APA events are not correlated with identified gene expression changes. To interpret these events, we developed APA-Net, a deep learning model that integrates transcript sequences with RNA-binding protein expression profiles, revealing cell type-specific patterns of APA regulation. Our atlas illuminates cell type-specific pathomechanisms of ALS/FTLD, providing a valuable resource for further investigation.
