## Supplementary Table 4 for "Single-nucleus transcriptome atlas of orbitofrontal cortex in amyotrophic lateral sclerosis with a deep learning-based decoding of alternative polyadenylation mechanisms"

### Sheet: Gene Lists
C9ALS_Astro	C9ALS_Exc_deep	C9ALS_Exc_int	C9ALS_Exc_upper	C9ALS_Inhibitory	C9ALS_LAMP5	C9ALS_Micro	C9ALS_oligo	C9ALS_OPC	C9ALS_SNCG	C9ALS_SST	C9ALS_VIP	C9FTLD_Astro	C9FTLD_Exc_deep	C9FTLD_Exc_int	C9FTLD_Exc_upper	C9FTLD_Inhibitory	C9FTLD_LAMP5	C9FTLD_Micro	C9FTLD_oligo	C9FTLD_OPC	C9FTLD_SNCG	C9FTLD_SST	C9FTLD_VIP	sALS_Astro	sALS_Exc_deep	sALS_Exc_int	sALS_Exc_upper	sALS_Inhibitory	sALS_LAMP5	sALS_Micro	sALS_oligo	sALS_OPC	sALS_SNCG	sALS_SST	sALS_VIP
LRP6	STAG1	SMIM17	ATG4C	RAB3IP	FDFT1	SYTL3			LSM5	PRPF4B	VDAC3	SLC4A4	SIRT2	CAMKV	THY1	ITM2B	CTSF	SYTL3	DNAJB2		EEF2	AGBL4	DNAJA1	RBM28		TNNT2	INPP5A	RYR3			SEPTIN4	APOD	RFNG	NDUFB2	TCEA2
TXNIP	XKR6	MCTP1	CDKL2	FAT4		ATP8B4				U2SURP		ZFHX4	TMEM258	PCID2	MYO1D	DYNLL1		IL6ST	STAG1		CD81	CCPG1	CFL1	DHX8		NCL	B4GALNT4	NPDC1			PLLP		ARHGAP33	SYNGR3	BOD1L1
NTRK2	UNC5C	ZNF675	C11orf87	UTP23						HSP90AA1		DPH6	EEF2	TTC9B	RPS2	CLSTN1			NBEA		NCDN	HSPA9	MIF	INSR		TUBGCP3	DNAJC15	L3MBTL4			ZFC3H1		CYHR1	PHF3	PDE9A
KIAA1109	FOXN3	TMTC1		EPC2						VSNL1		GRIA2	JAK1	CLTB	ANGEL2	AGBL4			NAALADL2		VAMP2	ERO1B	HSPA9	PRPF4B		STMN2	CYHR1	CACNA1E			MYO18A		KIFC2	DENND1A	VDAC3
ZNF532	PATJ	EPC2		UBA3						ZFC3H1		TFDP2	RHBDL1	RUSC1	MED13	HSP90AB1			BAZ2B		EIF1	UBE2D3	TUBB	BDP1		KIFC2	KCNIP2	DNAH14			CSNK1E		MCRIP2	PCNT	FAM120B
SON	NCAM2	METTL24		HNRNPC						PRRC2C		ASB3	DDRGK1	POLR1D	VAMP2	YWHAH			PNN		CDKN1B	MAP4K3	JAK1	CFLAR		RHPN1	ARHGAP20	ELAVL2						B4GALNT4	HERC6
ORC2	CUX1	TEAD1		ABL2						SERP1		NFIB	HDAC10	MYL6	EDF1	CCT3			SAMD12		BDH1	PNN	CALM2	CDC42BPB		MVD	CDK6	RNASEK						NCL	TNR
BARD1	TRMT9B	THY1		CDKL1						CCK		PBX1	OGFR	OGFR	DYNLL1	TUBB			SEPTIN4		BSG	SLC38A2	PTGES3	AKAP9		DCAF6	PTPDC1	COX4I1						STMN2	EXPH5
FRYL	GRAMD1B	HTR4		STMN2						FAT4		PDE8B	UCHL1	PLEKHG1	MAML3	CFL1			SRRM1		PDE4A	APP	VAMP2	ARGLU1		RBM28	RFNG	NDUFB2						KIFC2	SLC24A4
GTF2I	CACNA1A	RAB26		NEFL								KIF1B	RPS2	RHBDL1	ARHGAP35	PPP1CC					STK3	CCT4	AGBL4	JUND		SMARCA5	DNAJC10	RFNG						KAT2A	MVD
TOP2B	SPARCL1	CDHR3		HSP90AA1								ARHGEF3	FTCD	RPL29	SLC38A2	YPEL3					CMIP	UBA3	RHBDL1	TPR		PRPF4B	KCNT2	KCNB1						CCDC30	RHBDL1
	FBXO34	PDE8B		CUL3								ELL2	SELENOW	CCT3	CALY	INPP5F					CACNA1E	THRB	RETREG2	CCAR1		RFC1	CBARP	SEPTIN7						SIK3	LY6H
	C9orf72	SEZ6L2		MDH1								ZFYVE28	PRDX2	ZBBX	FTL	SYNGR3					MPHOSPH6	LIN7C	ATG4B	PMP2		RPAP3	SATB1	LRFN2						HERC2	EPM2AIP1
	ZNF675	RGS7		ZNF407								EXT1	BABAM1	MMD	MBOAT7	CD81					ZNF431	CCNI	YPEL3	ATP9B		PDZD2	RHPN1	ARHGAP21						INTS11	NCL
	SEL1L3	EPDR1		AP2M1									CKB	PGAM1	BABAM2	ATF7IP						CBX6	MPLKIP	RFTN2		SCN2A	FLRT2	EPN2							SLC4A8
	RORA	SETBP1		USP54									PRDX6	SEZ6L2	CSNK1A1	AP3M2						ADAM23	HES4	UBR4		RFNG	APC2	CYHR1							ATP5MC1
	SKI	NRP1		MSL2									TUBA4A	SLC25A4	PRDM8	DYNLRB1						BTG1	GUK1			TMEM259	KIFC2	UNC5D							HSPA8
	SRGAP2B	TSHZ1		RBM33									EGLN2	YPEL3	ATG4B	EEF2							RPS2			PDLIM7	SRRM1	MTUS2							CALY
	MTSS1	XKR6		RGS4									RPL13	MPPED2	DUSP8	ASH1L							PTPRG			ARHGAP20	ERCC6L2	PTOV1							RAB11A
	ZNF33A	CRYM		U2SURP									CORO6	RPS5	RPL28	BNIP3							TUBA1A			CBX7	RNASET2	PRKG1
	RETREG1	LPGAT1		ADCY1									CUTA	RPL6	MYO5C	BTG1							PPP2R1A			B4GALNT4	EP400	RPL7A
	RNF149	EPHA7		TUBA4A									FTL	RAB26	TBC1D22A	EIF1							RPS5			XRCC5	NPDC1	SLC24A3
	CTNNAL1	DGKB		COX5B									SLITRK5	CTSD	APP	FXR1							SGPL1			INPP5A	KIAA1109	PCBP4
	CCP110	ZNF644		EEA1									VRK1	LDHB	NAPEPLD	VCP							BDH1			RBFOX1	RASGRP1	SON
	DAB1	PHF14		RIF1									MRPL38	ARL2	RGS4	PNMA1							FXR1			KCNB1	STX1A	VWC2
	ATP8A1	MAP2K2		CRELD1									CRLF3	ATP6V0C	ARL2BP	UBE2D3							EEF2			ACADVL	MVD	NCL
	METTL24	RNF141		COMMD10									AP3M2	PARP1	C9orf16	PDXP							BCAS3			EIF3A	INPP4B	HSF4
	ANK1	RALGPS2		HMGCS1									CCT3	SQSTM1	UBA52	GNG3							ATG4C				QTRT1	STMN4
	COG7	CREBRF		VDAC3									ANKRD13D	AP3M2	SAT2	BDH1							RNMT				USF2	GAP43
	TTC14	EIF3A		DTD1									HAGH	VCP	SEMA5B	SARAF							ASIC2				MEIS2	COL21A1
	CHN1	STXBP1											XKR6	SLC46A3	HNRNPLL	UTP23							NHLRC2				RUNDC3A	NRXN2
	TACC1	MKX											CAPN1	RACK1	CYFIP1	RPS15							CTDSP2				EIF3A	AHDC1
	ECE1	NEFL											APBB1	TUBA4A	PRKRIP1	TUBA1A							CNIH1				NUDT3	ATP5PF
	TRAF5	FRMD5											CD81	HSPA8	CD81	RHOB							TET1				SLC35B4	CDH4
	RANGAP1	FAM135B											IFRD1	UQCR10	DNAJB6	VAPA							BSN				PER3	B4GALNT4
	TRPC4	IL6ST											MT3	ELOB	CPE	VAMP2							LHFPL6				NUP93	NECTIN3
	THRB	MAP4											PLOD3	TPI1	C11orf68	LRFN2							NAALADL2				NME3	GRINA
	ERC1	HNRNPK											RAB6B	ATP2B4	PSD	RNASEK							TPP2				USP22	PHF1
	OGFR	RFC1											MEGF11	FSD1	FBXO16	ZNF706							METTL24				PRPF4B	RPS7
	DPP6	SHROOM3											TUBG2	AHSA1	ANKRD36C	RPL8							RGMB				GOLGA7B	RGS12
	CIT	TMEM132D											TPRG1L	RPS14	HNRNPC	SLC38A2							MARCKSL1				KAT2A	PPARGC1A
	PELI2	DACH1											SLC25A39	REX1BD	CCPG1	GABARAPL2							DPH6				SIRPA	RPS26
		TRAF5											PDXP	RNF19A	XKR6	RPS2							CMIP				RAB26	TMEM259
		GNPTAB											ZNF24	SARAF	ATP6V1F	ARPP19							FRMD4A				LMF2	ESRRG
													HSPH1	PIN1	MIF	ST13							STMN4				JAKMIP3	KCND3
													RANBP2	UBA52	FXR1	PTGES3							HNRNPUL1				ENSA	RNF24
													MRPS34	CORO1C	EID1	DPH6							TNR				GP1BB	SLC25A48
													RNF19A	DNAJA1	LIN7C	CCT4							PPP3R1				ZEB2	SLC24A4
													GPX4	TUBB3	CTSD	RPL28							DEPDC5				KCNC3	SGSM3
													CTTN	MAZ	BCAS3	PITHD1							MAP1A				COL27A1	ZNF532
													HSBP1	MTCH1	GAPDH	NAALADL2							SPCS1				EHD3	NDUFB8
													KAT6A	EIF1	GPC6	SPOCK2							NCOA5				ANXA11	STMN2
													EIF4A2	TNFSF13B	EEF2	CHRD							PRKN				DKK3	BDP1
													FAM171A2	CNIH2	RABAC1	RPL13							MARF1				UBR4	CACNA2D3
													PDK2	CDK5RAP3	RIMS1	BCAS3							NRXN2				PRPF19	EIF2S2
													PICALM	UBB	PRKCA	ZBTB44							IMMP2L				ATL1	IDI1
													PTGES3	RHOB	B9D1	CAMK2N1							DGKH				HTR1E	ARID5B
													DVL2	PTGES3	ETS2	KAT6A							CCDC91				EPM2AIP1	SLIT2
													TDRD9	JPT1	CFL1	EID1							PCP4				BRSK2	THSD7A
													DCAKD	UCHL1	RNF208	RNMT							BPTF				CEP192	TRRAP
													HSP90AB1	GRINA	SORCS3	KCNB1							LUZP1				DNER	CHRM3
													STAG1	DYNLL1	FSIP1	TSC22D1							RPL32				PHF1	PNN
													CFL1	COX6A1	HSP90AA1	CDKL1							CMYA5					FAN1
													FOXN3	ATF4	PAIP1	RPLP1							RPS3A
													CTDNEP1	PSMD3	GSK3A	RPS28							TGFBR3
													ENO1	SLITRK5	RAB6B	BABAM2							TVP23C
													MIF	CACYBP	AGBL4	NFASC							ZNF493
													MICU1	EIF5	CEP83	RTN1							PLXNA4
													ZDHHC7	DEAF1	EFR3B	RPL35							FBXL5
													MED19	NACA	HSP90AB1	PCCA							MIB1
													KDM4C	PSMA7	ZNF280D	FLNB							KPNA3
													IFT20	RAC1	SUSD4	CCNI							NFXL1
													SF3A2	ACYP2	TMSB10	PELI2							RPS7
													MAPK13	NAGPA	ARL2	CGGBP1							HIPK2
													PHF1	C2orf69	BNIP3	PIGL							IGF1R
													TMSB10	CFL1	ICA1	GABPB2							DGKZ
													TUBA1A	HERPUD1	ATP6V0D1	MSL2							YWHAG
													COG7	RPL8	IRF2BP2	PRNP							PIP4K2B
													TUBA1B	JTB	KAT6A	EEA1							FAM120A
													ATP6V0C	SYNGR3	ITM2B	LARP1							CXCL14
													DYNLRB1	RPL17	COX6A1	N4BP2							SLC2A11
													NECAB1	RPL11	EGLN2	RAC1							CPEB2
													PPFIA3	EEF2	YWHAH	KCTD1
													ZDHHC18	COL21A1	SLC22A10	RIPOR2
													TPI1	CKB	SNX3
														MIF	PHF3
														BCAS3	OLFM1
														NDUFC2	ST6GALNAC6
														NOXA1	EPB41L1
														SLIT3	PTOV1
														FAU	SSH1
														ZNF675	CNIH2
														NDUFA13	SUPT3H
														GAPDH	METTL24
														TIAL1	DPH6
														TTC12	MAF1
														CBX3	JUN
														PTCHD4	TDRD9
														PRDX2	TRRAP
														KRT222	SNRPA1
														RNASEK	DENND3
														BNIP3	KIRREL3
														MSL2	CCT3
														YWHAH	LARGE1
														RPL28	CELF4
														RPLP2	NAB1
														DNAJB1	PLA2G4A
														RAB3A	DPF1
														NUDC	ARHGDIG
														FKBP3	CRYL1
														RAB4A	COX8A
														PDXP	RNMT
														TPRG1L	KCNT2
														BNIP3L	GREB1L
														MOAP1	DYNLRB1
														FTL	VAPA
														WASF1	NCAN
														RPS27A	RFLNA
														CEP120	CPD
														RAN	CEBPB
														CRYL1	MCF2L2
														CRPPA	PTGES3
														FUT8	KIAA2026
														EFCAB6	PRNP
														DPF1	PACRGL
														NAALADL2	SIL1
														COX6B1	DGKG
														HNRNPUL1	MT3
														FXR1	PLEKHA2
														DNAJC15	FKBP8
														RABAC1	HIVEP3
														CPE	ENOX1
														ZNF331	MAPK8IP2
														TUBB	KCNJ4
														CHCHD2	CAMK2N1
														NFKBIA	STK3
														MLLT11	SFI1
														HINT3	GABRD
														RNMT
														RASD1
														IL1RAP
														IMMP2L
														PSMB5
														TTYH1
														SLC8B1
														PTMS
														DGKH
														TUBB4B
														AP2S1
														MAP3K10
														VAMP2
														TNPO2
														PITHD1
														DOP1B
														THSD7A
														RPL15
														CELF2
														CCNI
														ACTR1B
														CYP46A1
														HTR4
														RPL13
														ZNF680
														CXADR
														FAM228B
														CFAP221
														OPTN
														NDUFS2
														RIT2
														SNCA
														RNF187
														PRIMPOL
														RPS11
														RPLP0
														MRFAP1
														PIGL
														GIGYF1
														SET
														ABHD8
														EIF4A1
														PRDM8
														SCFD2
														CACNB4
														AMPD2
														CLU
														LUC7L2
														C19orf12
